# Influence of Sequencing Technology on Pangenome-level Analysis and Detection of Antimicrobial Resistance Genes in ESKAPE Pathogens

**DOI:** 10.1101/2025.01.08.631980

**Authors:** Alba Frias-De-Diego, Manuel Jara, Cristina Lanzas

## Abstract

As sequencing costs decrease, short-read and long-read technologies are indispensable tools for uncovering the genetic drivers behind bacterial pathogen resistance. This study explores the differences between the use of short-read (Illumina) and long-read (Oxford Nanopore Technologies, ONT) sequencing in detecting antimicrobial resistance (AMR) genes in ESKAPE pathogens (*Enterococcus faecium, Staphylococcus aureus, Klebsiella pneumoniae, Acinetobacter baumannii, Pseudomonas aeruginosa,* and *Enterobacter cloacae*). Utilizing a dataset of 1,385 whole genome sequences and applying commonly used bioinformatic methods in bacterial genomics, we assessed the differences in genomic completeness, pangenome structure, and AMR gene and point mutation identification. Illumina presented higher genome completeness, while ONT identified a broader pangenome. Hybrid assembly outperformed both Illumina and ONT at identifying key AMR genetic determinants, presented results closer to Illumina’s completeness, and revealed ONT-like pangenomic content. Notably, Illumina consistently detected more AMR-related point mutations than its counterparts. This highlights the importance of method selection based on research goals. Differences were also observed for specific gene classes and bacterial species, underscoring the need for a nuanced understanding of technology limitations. Overall, this study reveals the strengths and limitations of each approach, advocating for the use of Illumina for common AMR analysis; ONT for studying complex genomes and novel species, and hybrid assembly for a more comprehensive characterization, leveraging the benefits of both technologies.

**Impact Statement:** This study provides a comprehensive comparison of short-read (Illumina) and long-read (Oxford Nanopore Technologies, ONT) sequencing technologies in the context of antimicrobial resistance (AMR) detection in ESKAPE pathogens. By analyzing a large dataset of 1,385 whole genome sequences, the research offers valuable insights into the strengths and limitations of each approach, as well as the benefits of the novel approach of hybrid assembly. These findings have broad utility across microbiology, genomics, and infectious disease research. In particular, they apply to the work of researchers and clinicians dealing with AMR surveillance, investigation into outbreaks, and bacterial genome analysis. Given the nuance with which technological differences in genomic completeness, pangenome structure, and AMR determinant detection have been explored in this study, it is a good basis for informed method selection for future research. While the output represents an incremental advance, its significance lies in its practical implications. It thus enables researchers to take more reasonable decisions in designing genomic studies of bacterial pathogens by showing the complementarity of various sequencing approaches and their specific strengths. This could lead to more accurate and comprehensive detection of AMR, which would contribute ultimately to improved antibiotic stewardship and public health strategies.

**Data Summary:** The authors confirm all supporting data, code and protocols have been provided within the article or through supplementary data files.

**Repositories:** All the sequences used for this study are publicly accessible from GenBank, and their individual IDs are disclosed in Supplementary Table 1.
