## Supplementary Table 4 for "Influence of Sequencing Technology on Pangenome-level Analysis and Detection of Antimicrobial Resistance Genes in ESKAPE Pathogens"

### Sheet: Statistical_analyses
Species	Test type	Reason	Figure in manuscript	F-statistic	P-value	R-squared	Adjusted R-squared	Residual Std. Error
E. faecium	ANOVA	To assess the association between AMR gene detection and sequencing method (Illumina, ONT, Hybrid approach)	2 to 7, panel C	125.9	2e-16	NA	NA	NA
	ANCOVA	To compare the number of AMR genes and point mutations detected across sequencing models considering the sequencing platform as a covariate	2 to 7, panel B	82.54	2e-16	NA	NA	NA
	Regression	To determine if there is an association between the sequencing depth and the number of AMR genes identified	2 to 7, panel B	1.111	0.2933	0.006133	0.0006115	8.917
S. aureus	ANOVA	To assess the association between AMR gene detection and sequencing method (Illumina, ONT, Hybrid approach)	2 to 7, panel C	1.363	0.257	NA	NA	NA
	ANCOVA	To compare the number of AMR genes and point mutations detected across sequencing models considering the sequencing platform as a covariate	2 to 7, panel B	2.399	0.0496	NA	NA	NA
	Regression	To determine if there is an association between the sequencing depth and the number of AMR genes identified	2 to 7, panel B	5.219	0.02287	0.01288	0.01041	4.174
K. pneumoniae	ANOVA	To assess the association between AMR gene detection and sequencing method (Illumina, ONT, Hybrid approach)	2 to 7, panel C	133.2	2e-16	NA	NA	NA
	ANCOVA	To compare the number of AMR genes and point mutations detected across sequencing models considering the sequencing platform as a covariate	2 to 7, panel B	59.84	2e-16	NA	NA	NA
	Regression	To determine if there is an association between the sequencing depth and the number of AMR genes identified	2 to 7, panel B	79.93	2.2e-16	0.06938	0.06852	6.695
A. baumannii	ANOVA	To assess the association between AMR gene detection and sequencing method (Illumina, ONT, Hybrid approach)	2 to 7, panel C	17.05	5.69e-08	NA	NA	NA
	ANCOVA	To compare the number of AMR genes and point mutations detected across sequencing models considering the sequencing platform as a covariate	2 to 7, panel B	5.435	1.85e-05	NA	NA	NA
	Regression	To determine if there is an association between the sequencing depth and the number of AMR genes identified	2 to 7, panel B	8.011	0.004834	0.01559	0.01364	4.732
P. aeruginosa	ANOVA	To assess the association between AMR gene detection and sequencing method (Illumina, ONT, Hybrid approach)	2 to 7, panel C	3.333	0.0365	NA	NA	NA
	ANCOVA	To compare the number of AMR genes and point mutations detected across sequencing models considering the sequencing platform as a covariate	2 to 7, panel B	7.306	4.06e-08	NA	NA	NA
	Regression	To determine if there is an association between the sequencing depth and the number of AMR genes identified	2 to 7, panel B	1.404	0.237	0.004422	0.001272	4.926
E. cloacae	ANOVA	To assess the association between AMR gene detection and sequencing method (Illumina, ONT, Hybrid approach)	2 to 7, panel C	15.27	3.98e-07	NA	NA	NA
	ANCOVA	To compare the number of AMR genes and point mutations detected across sequencing models considering the sequencing platform as a covariate	2 to 7, panel B	19.32	0	NA	NA	NA
	Regression	To determine if there is an association between the sequencing depth and the number of AMR genes identified	2 to 7, panel B	19.02	1.82e-05	0.06404	0.06067	7.062
