## Supplementary Table 5 for "Influence of Sequencing Technology on Pangenome-level Analysis and Detection of Antimicrobial Resistance Genes in ESKAPE Pathogens"

### Sheet: Sup_5
Species	ANOVA F-value	ANOVA p-value	Comparison	diff	p-value
E. faecium	26.47	3.19e-11	Illumina-Hybrid	-433.648	0
			ONT-Hybrid	0	0.9999
			ONT-Illumina	433.648	0
S. aureus	8.936	0.00015	Illumina-Hybrid	-48.9254	0.0007974
			ONT-Hybrid	0	0.9999
			ONT-Illumina	48.9254	0.0007974
K. pneumoniae	54.55	<2e-16	Illumina-Hybrid	-355.058	0
			ONT-Hybrid	0	0.9999
			ONT-Illumina	355.058	0
A. baumannii	8.54	0.000227	Illumina-Hybrid	-170.057	0.0011055
			ONT-Hybrid	1.81899e-12	0.9999
			ONT-Illumina	170.057	0.0011055
P. aeruginosa	8.54	0.000227	Illumina-Hybrid	-170.057	0.0011055
			ONT-Hybrid	1.81899e-12	0.9999
			ONT-Illumina	170.057	0.0011055
E. cloacae	10.26	4.48e-05	Illumina-Hybrid	-421.907	0.0003013
			ONT-Hybrid	9.09495e-13	0.9999
			ONT-Illumina	421.907	0.0003013
